# Impact of early life antibiotic and probiotic treatment on gut microbiome and resistome of very-low-birth-weight preterm infants

**DOI:** 10.1101/2024.12.18.629205

**Authors:** Raymond Kiu, Elizabeth M Darby, Cristina Alcon-Giner, Antia Acuna-Gonzalez, Anny Camargo, Lisa E Lamberte, Sarah Phillips, Kathleen Sim, Alexander G Shaw, Paul Clarke, Willem van Schaik, J Simon Kroll, Lindsay J Hall

**Affiliations:** Department of Microbes, Infection and Microbiomes, School of Infection, Inflammation and Immunology, College of Medicine and Health, University of Birmingham, Birmingham, UK; Institute of Microbiology and Infection, University of Birmingham, Birmingham, UK; Food, Microbiome and Health, Quadram Institute Bioscience, Norwich Research Park, Norwich, UK; Centro de Investigaciones en Microbiología y Biotecnología-UR (CIMBIUR), Facultad de Ciencias Naturales, Universidad del Rosario, Bogotá, Colombia; Health Sciences Faculty, Universidad de Boyacá, Tunja, Colombia; Faculty of Medicine, Imperial College London, London, UK; Norfolk and Norwich University Hospital, Norwich, UK; Norwich Medical School, University of East Anglia, Norwich, UK

## Abstract

Preterm infants (<37 weeks’ gestation) are often administered broad-spectrum antibiotics in hospitals due to their vulnerability to severe morbidity, including necrotising enterocolitis and sepsis. However, antibiotics can disrupt the development of early-life microbiota, potentially impairing gut immunity and colonisation resistance. Evidence shows that probiotics (e.g., certain *Bifidobacterium* strains) may help restore healthy gut microbiota. In this study, we examined the effects of probiotics and antibiotics on the preterm gut microbiome and resistome in two unique cohorts of 34 very-low-birth-weight, human-milk-fed preterm infants (moderate to very preterm), with one cohort receiving probiotics. Within each group, some infants were treated with antibiotics (benzylpenicillin and/or gentamicin) while others served as non-antibiotic treated controls. We performed shotgun metagenomic sequencing on 93 longitudinal faecal samples from 34 infants, generated >300 metagenome-assembled genomes, and obtained ∼90 isolate genomes through targeted culturomics, enabling analysis of the microbiome/resistome at species and strain levels. Additionally, we investigated *in vitro* horizontal gene transfer (HGT) capacity of preterm infant-derived multidrug-resistant (MDR) pathogen *Enterococcus* via neonatal gut models. Overall, probiotic supplementation significantly reduced antibiotic resistance gene prevalence, MDR pathogen load, and helped restore a typical early-life microbiota. However, the persistence of MDR pathogens like *Enterococcus*, with high HGT potential, highlights the need for ongoing surveillance in neonatal care. Our findings underscore the complex interactions between antibiotics, probiotics, and HGT in shaping the neonatal microbiome and support further research into probiotics for antimicrobial stewardship in preterm populations.
