## Supplementary File 1 for "Impact of early life antibiotic and probiotic treatment on gut microbiome and resistome of very-low-birth-weight preterm infants"

### Sheet: genomestats
Genome/MAG	Genus	Species	Genome Size (bp)	Contigs no.	GC(%)	N50	tRNA	rRNA	CDS	Completeness	Contamination
N01-W1-M1	Staphylococcus	Staphylococcus lugdunensis	2541537	15	33.65	725213	45	2	2402	99.61	0
N01-W1-M2	Staphylococcus	Staphylococcus hominis	2094411	39	31.38	138404	48	1	2071	93.7	0.75
N01-W1-M3	Staphylococcus	Staphylococcus epidermidis	2213534	43	31.95	104453	30	4	2040	92.93	0
N01-W2-M1	Staphylococcus	Staphylococcus lugdunensis	2422565	175	33.62	18287	17	1	2240	92.14	1.72
N01-W2-M2	Cutibacterium	Cutibacterium avidum	2577994	109	63.41	35856	47	1	2334	99.34	0.99
N01-W2-M3	Staphylococcus	Staphylococcus epidermidis	2356627	85	31.94	56498	40	5	2136	99.34	0.56
N01-W2-M4	Klebsiella	Klebsiella michiganensis	6104712	84	55.78	134591	71	10	5661	99.55	0.53
N01-W3-M1	Enterococcus	Enterococcus faecalis	2839172	38	37.63	114494	41	0	2700	99.63	0
N01-W3-M2	Staphylococcus	Staphylococcus epidermidis	2504976	49	31.95	77825	33	5	2348	99.67	0.61
N01-W3-M3	Klebsiella	Klebsiella michiganensis	6257781	106	55.66	155390	73	13	5830	99.85	0.59
N02-W1-M1	Staphylococcus	Staphylococcus warneri	2355495	26	32.57	119216	32	2	2224	99.55	0
N02-W1-M2	Streptococcus	Streptococcus anginosus	2006436	43	38.9	76689	24	1	2019	99.88	0.48
N02-W2-M1	Enterococcus	Enterococcus faecalis	3005917	38	37.38	117713	52	3	2871	99.63	0.37
N02-W2-M2	Staphylococcus	Staphylococcus epidermidis	2272474	559	31.85	5421	19	3	2013	93.64	1.82
N02-W2-M3	Cutibacterium	Cutibacterium avidum	2594706	30	63.41	184316	47	3	2345	100	0
N02-W3-M1	Cutibacterium	Cutibacterium avidum	2517169	21	63.53	184316	47	3	2255	100	0
N02-W3-M2	Klebsiella	Klebsiella grimontii	5977840	725	55.92	12501	71	10	5581	98.26	2.21
N02-W3-M3	Enterococcus	Enterococcus faecalis	3029044	44	37.33	128208	41	0	2892	99.63	0
N02-W3-M4	Veillonella	Veillonella parvula	2118597	15	38.61	260142	45	4	1867	100	0
N19-W1-G1	Enterococcus	Enterococcus faecalis	2901030	39	37.3	263749	50	3	2701	99.63	0
N15-W3-G2	Klebsiella	Klebsiella pneumoniae	5150463	52	57.6	269448	42	4	4812	100	0.47
N15-W1-G1	Klebsiella	Klebsiella pneumoniae	5153519	39	57.61	476757	64	3	4810	100	0.47
N05-W3-G1	Enterobacter	Enterobacter hormaechei	4640485	60	55.49	250567	62	2	4324	99.77	0.04
N05-W3-G2	Klebsiella	Klebsiella grimontii	6141027	148	55.46	149717	51	2	5768	100	1.11
P05-W3-G1	Enterococcus	Enterococcus faecalis	3025898	82	37.36	150814	50	3	2909	99.63	0
N03-W1-M1	Erysipelatoclostridium	Erysipelatoclostridium ramosum	3353411	44	31.31	157395	40	2	3190	100	0
N03-W1-M2	Staphylococcus	Staphylococcus epidermidis	2421684	39	31.93	101189	54	4	2234	99.67	0
N03-W1-M3	Escherichia	Escherichia flexneri	4388346	502	50.79	12078	54	3	4112	96.31	1.4
N03-W1-M4	Bifidobacterium	Bifidobacterium breve	2384722	29	58.86	132397	54	3	2047	99.08	1.84
N03-W1-M6	Phocaeicola	Phocaeicola vulgatus	4659856	73	42.08	122015	69	4	3834	99.25	0
N03-W2-M1	Bifidobacterium	Bifidobacterium longum	2021175	108	60.34	36423	53	0	1676	91.07	1.03
N03-W2-M2	Erysipelatoclostridium	Erysipelatoclostridium ramosum	3345561	42	31.3	157394	40	2	3185	100	0
N03-W2-M3	Staphylococcus	Staphylococcus epidermidis	2432959	40	31.94	101036	56	7	2240	99.67	0
N03-W2-M4	Bifidobacterium	Bifidobacterium breve	2329799	30	58.82	130805	54	2	2004	99.08	0.15
N03-W2-M5	Escherichia	Escherichia flexneri	4641290	83	50.62	125239	73	7	4321	99.67	0.19
N03-W2-M6	Bacteroides	Bacteroides fragilis	4574741	158	43.28	45598	60	2	3722	95.35	0.37
N03-W2-M7	Phocaeicola	Phocaeicola vulgatus	4602780	345	41.62	21166	45	2	3796	95.19	2.19
P10-W1-G1	Escherichia	Escherichia coli	4957926	112	50.74	238837	64	4	4542	99.97	0.21
P10-W3-G1	Staphylococcus	Staphylococcus haemolyticus	2417934	84	32.68	56602	58	2	2366	99.62	0
P13-W3-G1	Enterobacter	Enterobacter hormaechei	4815082	57	55.4	275502	62	2	4495	99.47	0.05
P04-W1-G1	Bifidobacterium	Bifidobacterium bifidum	2215038	25	62.77	236786	52	2	1801	99.54	0
N19-W3-G1	Enterococcus	Enterococcus faecalis	2901245	38	37.3	250727	50	3	2696	99.63	0
P04-W1-G2	Bifidobacterium	Bifidobacterium bifidum	2216220	21	62.77	236788	53	2	1802	99.54	0
N03-W3-M1	Bacteroides	Bacteroides uniformis	4465880	221	46.36	33050	46	4	3727	98.33	0.38
N03-W3-M2	Bacteroides	Bacteroides fragilis	5072871	37	43.25	199515	58	4	4208	99.26	0
N03-W3-M3	Bifidobacterium	Bifidobacterium breve	2349354	106	58.82	40863	54	0	2021	98.81	0.72
N03-W3-M4	Klebsiella	Klebsiella michiganensis	6217121	65	55.78	189555	71	6	5772	100	2.3
N03-W3-M5	Bifidobacterium	Bifidobacterium longum	2232728	156	60.31	37999	55	0	1903	96.74	1.14
N03-W3-M6	Erysipelatoclostridium	Erysipelatoclostridium ramosum	3341268	41	31.31	157395	46	2	3181	100	0
N04-W1-M1	Staphylococcus	Staphylococcus haemolyticus	2130282	308	32.72	8923	7	0	2057	91.53	1.03
N04-W1-M2	Staphylococcus	Staphylococcus epidermidis	2474158	40	31.93	108591	43	2	2271	99.67	0.12
N04-W1-M3	Enterobacter	Enterobacter hormaechei	4590331	39	55.58	199418	74	11	4270	99.77	0.04
N04-W2-M1	Enterobacter	Enterobacter hormaechei	4602470	44	55.55	163213	71	8	4286	99.77	0.04
N04-W2-M2	Klebsiella	Klebsiella grimontii	5363091	104	56.05	95317	70	6	4974	99.36	0.61
N04-W2-M3	Streptococcus	Streptococcus anginosus	1718552	25	38.76	118018	26	1	1729	99.53	0.35
N04-W2-M4	Veillonella	Veillonella rogosae	2121906	35	38.87	100288	42	3	1960	100	0.6
N04-W3-M1	Klebsiella	Klebsiella grimontii	5591590	89	55.84	114798	76	10	5192	99.7	0.19
N04-W3-M2	Staphylococcus	Staphylococcus aureus	2718356	108	32.62	45263	27	4	2537	98.93	0.23
N04-W3-M3	Streptococcus	Streptococcus anginosus	1908511	40	38.7	141100	26	1	1929	99.88	0.35
N04-W3-M4	Cutibacterium	Cutibacterium avidum	2551064	71	63.43	66827	49	4	2333	100	0
N15-W3-G3	Klebsiella	Klebsiella pneumoniae	5155593	37	57.6	367074	59	3	4814	100	0.47
N05-W1-M1	Staphylococcus	Staphylococcus epidermidis	2341303	57	32.07	83930	52	3	2128	99.53	0
N05-W1-M2	Enterobacter	Enterobacter hormaechei	4693348	45	55.54	199418	72	10	4391	99.77	0.33
N05-W2-M1	Klebsiella	Klebsiella grimontii	5448142	193	56.11	43389	58	5	5045	96.63	0.49
N05-W2-M2	Enterobacter	Enterobacter hormaechei	4783909	77	55.49	199418	76	15	4469	99.77	0.33
N05-W2-M3	Streptococcus	Streptococcus anginosus	1904298	36	38.61	141100	28	1	1930	99.88	0.35
N05-W2-M4	Bifidobacterium	Bifidobacterium animalis	1950115	18	60.45	201120	53	2	1599	100	0
N05-W2-M5	Veillonella	Veillonella parvula	2132859	10	38.75	413768	44	5	1956	100	0
N15-W1-G2	Klebsiella	Klebsiella pneumoniae	5173475	71	57.56	182417	68	3	4783	100	0.53
N11-W3-G1	Bifidobacterium	Bifidobacterium breve	2333137	15	58.8	320083	53	2	1988	100	0
N05-W3-G3	Bifidobacterium	Bifidobacterium animalis	1915202	15	60.46	200822	51	3	1551	100	0
N05-W3-G4	Bifidobacterium	Bifidobacterium animalis	1912869	16	60.47	1021556	53	3	1547	100	0
N05-W3-M1	Veillonella	Veillonella parvula	1891549	375	38.85	6726	29	3	1656	91.11	1.49
N05-W3-M2	Streptococcus	Streptococcus anginosus	2090902	65	39.36	118017	26	1	2122	99.88	0.43
N05-W3-M3	Bifidobacterium	Bifidobacterium animalis	1916665	37	60.45	105781	53	4	1557	99.85	0
N05-W3-M6	Enterobacter	Enterobacter hormaechei	4448071	60	55.54	153954	73	8	4137	93.25	1.13
N06-W1-M2	Enterobacter	Enterobacter hormaechei	4697207	48	55.54	199418	71	11	4392	99.77	0.33
N06-W2-M1	Staphylococcus	Staphylococcus aureus	2706784	94	32.63	46846	18	2	2489	99.21	0.28
N06-W2-M2	Staphylococcus	Staphylococcus epidermidis	2424083	48	31.95	83679	27	6	2248	99.81	0
N06-W2-M3	Enterobacter	Enterobacter hormaechei	4597271	42	55.58	199418	74	11	4275	99.77	0.04
N06-W2-M4	Veillonella	Veillonella parvula	2014260	21	38.6	198381	33	1	1798	95.21	0
N07-W1-M1	Staphylococcus	Staphylococcus epidermidis	2449319	49	31.94	75691	27	6	2250	98.69	0.28
N07-W1-M2	Enterobacter	Enterobacter hormaechei	4651675	41	55.58	212541	74	10	4327	99.77	0.04
N07-W2-M1	Clostridium	Clostridium perfringens	2880585	639	28.3	5960	51	2	2544	97.15	0.65
N07-W2-M2	Staphylococcus	Staphylococcus epidermidis	2302101	84	32.05	43433	47	3	2098	99.25	0.28
N07-W2-M3	Enterobacter	Enterobacter hormaechei	4612391	42	55.55	212541	73	10	4287	99.77	0.04
N07-W2-M4	Veillonella	Veillonella parvula	2114955	14	38.65	198381	44	2	1900	100	0
N08-W1-M1	Staphylococcus	Staphylococcus epidermidis	2288634	307	32.07	10809	21	3	2085	93.58	2.27
N08-W1-M2	Veillonella	Veillonella parvula	2099391	57	38.69	63822	41	2	1877	100	1.2
N08-W1-M3	Enterobacter	Enterobacter hormaechei	4728475	50	55.49	199418	74	10	4423	99.77	0.33
N08-W2-M1	Veillonella	Veillonella parvula	2072324	12	38.61	242418	44	1	1890	100	0
N08-W2-M2	Staphylococcus	Staphylococcus epidermidis	2395001	104	31.91	42225	51	4	2182	99.53	0.19
N08-W2-M3	Enterobacter	Enterobacter hormaechei	4610180	43	55.56	212541	73	10	4300	99.77	0.04
N09-W2-M1	Enterococcus	Enterococcus faecalis	2749468	27	37.49	205807	33	2	2583	99.63	0
N09-W2-M2	Klebsiella	Klebsiella pneumoniae	4792330	762	58	9073	55	6	4540	95.11	2.22
N09-W2-M3	Escherichia	Escherichia coli	4873694	61	50.61	164102	70	4	4459	99.67	0.53
N09-W2-M5	Peptoniphilus	Peptoniphilus lacydonensis	1799316	80	29.65	37442	24	1	1695	98.95	0.35
N09-W3-M1	Escherichia	Escherichia coli	4876174	63	50.62	164102	76	7	4441	99.97	0.59
N09-W3-M2	Peptoniphilus	Peptoniphilus lacydonensis	1688343	37	29.53	74633	24	1	1593	98.95	0
N09-W3-M3	Clostridium	Clostridium perfringens	3148274	603	28.17	7581	65	4	2676	95.98	1.48
N09-W3-M4	Cutibacterium	Cutibacterium avidum	2567993	24	63.44	185259	47	6	2303	100	0
N09-W3-M5	Enterococcus	Enterococcus faecalis	2741709	27	37.55	205807	34	4	2565	99.63	0
N05-W1-G1	Enterobacter	Enterobacter hormaechei	4724182	67	55.47	221945	61	2	4413	99.77	0.33
N10-W3-G2	Staphylococcus	Staphylococcus epidermidis	2457383	67	32.01	77226	47	4	2292	99.81	0
N10-W3-G3	Staphylococcus	Staphylococcus haemolyticus	2418332	89	32.6	50576	48	4	2362	99.62	0
N19-W3-G2	Enterococcus	Enterococcus faecalis	2895989	39	37.31	263749	50	3	2692	99.63	0
N10-W1-M1	Staphylococcus	Staphylococcus haemolyticus	2588431	116	32.51	46665	48	4	2564	99.6	0.58
N10-W1-M2	Staphylococcus	Staphylococcus epidermidis	2477979	258	31.83	16257	18	4	2275	98.83	0.98
N10-W1-M3	Enterococcus	Enterococcus faecalis	2694422	21	37.56	205807	33	2	2524	99.63	0
N10-W2-M1	Enterococcus	Enterococcus faecalis	2725191	25	37.57	205807	34	2	2546	99.63	0
N10-W2-M2	Cutibacterium	Cutibacterium avidum	2507209	73	63.43	59681	45	3	2319	100	0.33
N10-W2-M3	Veillonella	Veillonella atypica	1980980	198	38.8	15261	40	3	1803	96.81	3.71
N10-W2-M4	Escherichia	Escherichia coli	4759377	55	50.6	264231	75	6	4410	99.97	0.04
N10-W1-G2	Staphylococcus	Staphylococcus haemolyticus	2469423	169	32.7	28643	46	2	2441	99.05	0
N10-W1-G3	Staphylococcus	Staphylococcus epidermidis	2605379	68	31.82	93921	46	4	2439	99.67	0
N10-W1-G4	Staphylococcus	Staphylococcus haemolyticus	2473286	127	32.66	44014	58	2	2437	99.05	0
N10-W3-M1	Veillonella	Veillonella atypica	2007981	27	39	139043	42	4	1822	100	0
N10-W3-M3	Clostridium	Clostridium perfringens	3058957	292	28.08	17854	66	2	2683	99.19	0
N10-W3-M4	Escherichia	Escherichia coli	4757215	63	50.58	263497	76	7	4429	99.97	0.04
N10-W3-M5	Bifidobacterium	Bifidobacterium longum	2341620	27	59.86	290194	59	0	2023	100	0.69
N10-W3-M6	Enterococcus	Enterococcus faecalis	2705648	24	37.57	205807	33	2	2532	99.63	0
N10-W3-M7	Staphylococcus	Staphylococcus epidermidis	2416762	50	32.03	88754	28	5	2268	98.11	1.38
N11-W1-M1	Escherichia	Escherichia coli	5338508	132	50.58	182145	77	8	4954	99.97	0.63
N11-W1-M2	Enterococcus	Enterococcus faecalis	2908257	166	37.39	37308	47	4	2669	99.25	0.75
N11-W2-M1	Enterococcus	Enterococcus faecalis	2721776	39	37.53	139323	20	4	2518	99.63	0.19
N11-W2-M2	Escherichia	Escherichia coli	5348598	136	50.55	160139	78	7	4965	99.97	0.63
N19-W1-G2	Escherichia	Escherichia coli	5183297	95	50.35	232750	65	2	4827	99.67	0.11
N11-W3-M1	Escherichia	Escherichia coli	4867370	54	50.6	194886	72	5	4436	99.97	0.44
N11-W3-M2	Clostridium	Clostridium perfringens	2822329	501	28.33	7464	45	2	2502	93.06	1.24
N11-W3-M3	Bifidobacterium	Bifidobacterium breve	2327805	14	58.79	275543	54	0	1988	100	0.12
N12-W1-M1	Klebsiella	Klebsiella grimontii	5801109	35	55.9	243514	79	8	5390	99.4	1.79
N12-W1-M2	Klebsiella	Klebsiella pneumoniae	5218535	175	57.41	48282	66	6	4896	96.52	0.63
N12-W2-M1	Enterococcus	Enterococcus faecalis	2882357	219	37.33	21223	44	2	2760	96.88	0.37
N12-W2-M2	Bifidobacterium	Bifidobacterium breve	2427776	82	58.85	65044	54	0	2081	98.85	0
N12-W3-M1	Staphylococcus	Staphylococcus epidermidis	2416791	335	31.8	9650	30	4	2226	99.17	2.25
N12-W3-M2	Veillonella	Veillonella parvula	2087866	80	38.71	58139	44	3	1882	97.68	1.95
N12-W3-M3	Bifidobacterium	Bifidobacterium breve	2373620	18	58.61	295958	64	0	1995	100	2.69
N12-W3-M4	Veillonella	Veillonella dispar	2052240	95	38.4	39280	33	3	1886	98.5	1.37
N12-W3-M5	Enterococcus	Enterococcus faecalis	3025625	45	37.24	118988	39	4	2935	99.63	0
N13-W1-M2	Klebsiella	Klebsiella grimontii	5747157	41	55.92	298125	73	7	5331	99.39	0.3
N13-W1-M3	Enterobacter	Enterobacter cloacae	4567807	50	56.01	138718	71	7	4253	99.66	0.4
N13-W2-M1	Enterococcus	Enterococcus faecalis	2723519	53	37.56	81688	36	4	2574	98.5	0.37
N13-W2-M2	Veillonella	N/A	1525562	418	39.35	4340	29	1	1312	91.36	2.63
N13-W3-M1	Enterobacter	Enterobacter hormaechei	4671351	84	55.3	79781	71	5	4424	98.53	1.36
N13-W3-M2	Veillonella	N/A	2247664	94	38.94	50780	42	6	2066	99.66	2.25
N13-W3-M3	Veillonella	Veillonella dispar	1876995	124	38.64	22315	28	3	1695	91.95	0.9
N13-W3-M4	Bifidobacterium	Bifidobacterium breve	2243462	14	58.8	342786	52	0	1869	100	0
N13-W3-M6	Enterococcus	Enterococcus faecalis	2922534	42	37.27	118996	45	3	2822	99.63	0
N14-W1-M1	Staphylococcus	Staphylococcus epidermidis	2031221	28	31.87	98793	43	1	1872	90.84	0.02
N14-W1-M2	Streptococcus	Streptococcus anginosus	1986621	53	39.03	76689	27	4	1987	97.75	0.48
N14-W1-M3	Enterococcus	Enterococcus faecalis	2831271	29	37.56	178933	37	2	2701	99.63	0
N14-W1-M4	Staphylococcus	Staphylococcus haemolyticus	2399116	59	32.72	78680	53	3	2392	97.35	0.02
N14-W2-M1	Haemophilus	Haemophilus parainfluenzae	1947122	47	39.18	89026	46	6	1840	99.64	0.26
N14-W2-M2	Streptococcus	Streptococcus urinalis	1950443	18	33.61	136133	35	1	2022	99.06	2.62
N14-W2-M4	Enterococcus	Enterococcus faecalis	2811515	28	37.58	178933	42	4	2673	99.63	0
N14-W2-M5	Staphylococcus	Staphylococcus haemolyticus	2386833	83	32.62	59954	29	3	2341	97.92	0.02
N14-W2-M6	Veillonella	Veillonella parvula	2093154	10	38.72	353690	44	4	1916	100	0
N14-W2-M7	Streptococcus	Streptococcus anginosus	2011532	75	39.19	75112	30	1	2012	97.75	0.48
N14-W2-M8	Negativicoccus	Negativicoccus succinicivorans	1382740	19	51.21	130727	48	4	1338	97.22	0.63
N14-W2-M9	Actinomyces	Actinomyces urogenitalis	2570195	19	68.96	188827	51	0	2160	99.53	1.42
N14-W3-M1	Streptococcus	Streptococcus urinalis	1839377	118	33.36	27245	29	0	1907	96.82	0.76
N14-W3-M2	Haemophilus	Haemophilus parainfluenzae	1956567	29	39.14	136313	46	5	1861	99.27	0.1
N14-W3-M3	Enterococcus	Enterococcus faecalis	2656293	31	37.56	172889	32	2	2538	92.88	0
N14-W3-M4	Veillonella	Veillonella parvula	2054946	12	38.7	598566	44	8	1899	100	0
N03-W3-G1	Klebsiella	Klebsiella michiganensis	6220532	93	55.76	212725	68	3	5761	100	2.3
N03-W3-G2	Klebsiella	Klebsiella michiganensis	6216991	88	55.75	232065	67	4	5759	100	2.3
N15-W1-M1	Enterobacter	Enterobacter hormaechei	4259405	86	55.92	67416	61	5	3933	94.74	0.23
N15-W1-M2	Klebsiella	Klebsiella pneumoniae	5000530	77	57.92	112623	67	6	4653	98.39	1.39
N15-W2-M1	Enterobacter	Enterobacter hormaechei	4148558	314	56.01	20293	46	4	3944	93.16	0.86
N15-W2-M2	Klebsiella	Klebsiella pneumoniae	4662557	73	58.17	101979	71	5	4298	92.28	0.39
N15-W2-M3	Clostridium	Clostridium perfringens	3156528	725	28.2	6012	53	1	2783	95.63	1.01
N03-W3-G3	Klebsiella	Klebsiella michiganensis	6216913	88	55.75	212605	69	4	5756	100	2.3
N03-W3-G4	Klebsiella	Klebsiella michiganensis	6222481	86	55.76	212943	68	3	5772	100	2.3
N03-W3-G5	Bifidobacterium	Bifidobacterium breve	2282330	36	58.84	187132	48	2	1980	97.7	0
N15-W3-M1	Klebsiella	Klebsiella pneumoniae	4920211	89	57.77	93631	70	2	4542	96.53	0.31
N15-W3-M2	Raoultella	Raoultella ornithinolytica	5466068	92	55.83	119893	65	2	5037	96.91	1.66
N16-W1-M1	Streptococcus	Streptococcus parasanguinis	1959554	54	41.98	48799	27	1	1830	97.49	0.51
N16-W1-M2	Bifidobacterium	Bifidobacterium longum	2367190	34	59.85	260674	56	2	2003	100	0.69
N16-W1-M3	Veillonella	Veillonella parvula	2094565	16	38.67	375475	40	5	1851	100	0
N16-W1-M4	Lactobacillus	Lactobacillus gasseri	1828727	10	34.9	378794	38	0	1762	99.22	0
N16-W1-M5	Haemophilus	Haemophilus parainfluenzae	2083343	11	39.35	305189	47	7	1981	99.89	0
N16-W1-M6	Staphylococcus	Staphylococcus epidermidis	2176374	37	31.89	98210	45	6	1990	91.14	0.05
N16-W2-M1	Veillonella	Veillonella atypica	1973656	38	38.9	113442	47	4	1809	100	0
N16-W2-M2	Escherichia	Escherichia coli	5039792	94	50.63	194820	79	9	4700	99.97	0.39
N16-W3-M1	Klebsiella	Klebsiella pneumoniae	5313789	68	57.42	181424	72	4	4922	99.74	0.32
N16-W3-M2	Escherichia	Escherichia coli	4926717	89	50.61	134914	72	4	4591	99.89	0.51
N16-W3-M3	Bifidobacterium	Bifidobacterium dentium	2576061	23	58.55	263856	58	3	2090	100	0.45
N16-W3-M4	Streptococcus	Streptococcus vestibularis	1974023	47	39.32	61991	25	1	1928	98.85	0.19
N16-W3-M5	Enterococcus	Enterococcus faecalis	2898675	35	37.34	143426	47	0	2729	99.53	0
N17-W1-M2	Veillonella	Veillonella atypica	2143560	50	38.9	92046	48	6	1922	98.8	1.6
N17-W1-M3	Staphylococcus	Staphylococcus haemolyticus	2395256	79	32.5	62080	25	4	2319	99.62	0.88
N17-W1-M4	Streptococcus	N/A	2229218	28	39.57	153302	32	3	2080	99.67	1.05
N17-W1-M5	Staphylococcus	Staphylococcus epidermidis	2466893	45	31.94	88879	44	2	2287	99.67	0.02
N17-W2-M1	Veillonella	Veillonella atypica	1912331	156	38.88	18548	32	4	1757	96.79	1.92
N17-W2-M2	Escherichia	Escherichia coli	4955453	60	50.58	210568	80	8	4624	99.97	0.39
N17-W2-M3	Bifidobacterium	Bifidobacterium longum	2356463	35	59.87	165074	56	2	1998	99.54	0.69
N17-W3-M2	Escherichia	Escherichia coli	5008673	86	50.64	194864	78	8	4667	99.97	0.39
N17-W3-M3	Bifidobacterium	Bifidobacterium longum	2364317	37	59.86	133281	56	4	2000	100	0.69
N17-W3-M4	Streptococcus	Streptococcus vestibularis	2043628	71	39.63	66789	44	6	1978	99.94	0.19
N17-W3-M5	Lactobacillus	Lactobacillus kalixensis	1980665	388	36.01	7111	45	2	1820	95.15	1.39
N17-W3-M6	Enterococcus	Enterococcus faecalis	2791992	17	37.46	283394	41	0	2628	99.53	0
N18-W1-M1	Raoultella	Raoultella terrigena	5670366	30	57.69	390379	73	7	5202	98.77	2.03
N18-W2-M1	Staphylococcus	Staphylococcus epidermidis	2457101	41	31.94	101112	57	7	2279	99.66	0
N18-W2-M2	Raoultella	Raoultella terrigena	5750911	32	57.59	315530	75	6	5305	99.95	1.94
N18-W2-M3	Enterococcus	Enterococcus faecalis	2813539	28	37.51	178933	38	3	2697	99.63	0
N18-W2-M4	Bifidobacterium	Bifidobacterium breve	2310824	18	58.61	324546	54	0	1954	100	0.23
N18-W2-M5	Veillonella	Veillonella atypica	2052743	34	38.93	130926	39	3	1878	99.4	0
N18-W2-M6	Streptococcus	Streptococcus anginosus	1843500	120	38.82	25036	21	1	1836	96.13	0.59
N18-W3-M1	Enterococcus	Enterococcus faecalis	2817011	28	37.51	199961	43	3	2699	99.63	0
N18-W3-M2	Veillonella	Veillonella atypica	2214199	58	38.85	130926	48	13	1990	100	0
N18-W3-M3	Staphylococcus	Staphylococcus epidermidis	2476780	59	31.88	80921	55	4	2296	99.66	0
N18-W3-M4	Finegoldia	N/A	1791954	233	31.73	10953	34	2	1720	94.97	2.13
N18-W3-M5	Bifidobacterium	Bifidobacterium breve	2311046	20	58.61	161187	54	0	1952	100	0.23
N18-W3-M6	Raoultella	Raoultella terrigena	5912084	39	57.42	287655	78	5	5476	99.95	2.13
N18-W3-M7	Streptococcus	Streptococcus anginosus	2055844	34	38.61	113011	26	1	2057	99.88	0.41
N18-W3-M8	Haemophilus	N/A	1945103	74	39.34	38285	42	6	1809	99.89	0.73
N03-W3-G6	Enterococcus	Enterococcus faecium	2729053	161	37.92	44244	42	3	2577	99.63	0.37
N15-W3-G1	Klebsiella	Klebsiella pneumoniae	5030928	38	57.6	443606	66	3	4697	98.21	0.43
N19-W1-M1	Enterococcus	Enterococcus faecalis	2729188	19	37.51	229216	42	3	2527	99.63	0
N19-W1-M2	Escherichia	Escherichia coli	5154399	83	50.42	197588	72	8	4800	99.97	0.11
N19-W2-M1	Enterococcus	Enterococcus faecalis	2731318	23	37.51	197197	48	3	2530	99.63	0
N19-W2-M2	Escherichia	Escherichia coli	4606941	35	50.6	262732	68	7	4270	99.67	0.04
N03-W1-G1	Enterococcus	Enterococcus faecalis	2935643	42	37.3	242172	49	3	2800	99.63	0
N03-W1-G2	Escherichia	Escherichia flexneri	4698067	121	50.64	124959	66	2	4380	99.67	0.19
N03-W1-G3	Escherichia	Escherichia flexneri	4698628	121	50.64	113014	64	2	4379	99.67	0.19
N03-W1-G4	Bifidobacterium	Bifidobacterium longum	2305986	141	60.28	38841	54	2	1970	98.51	0.2
N19-W3-M1	Enterococcus	Enterococcus faecalis	2732522	20	37.51	246004	41	3	2539	99.63	0
N19-W3-M2	Escherichia	Escherichia coli	4595186	34	50.55	262732	68	7	4251	99.67	0.04
P01-W2-M1	Bifidobacterium	Bifidobacterium bifidum	2210084	16	62.76	237054	53	2	1799	99.54	0
P01-W2-M2	Staphylococcus	Staphylococcus epidermidis	2402218	77	31.96	58690	46	5	2226	99.75	0
P01-W2-M3	Ligilactobacillus	Ligilactobacillus animalis	1834847	14	41.24	189580	54	3	1820	99.3	0
P01-W2-M4	Escherichia	Escherichia flexneri	4773040	91	50.83	78544	69	6	4458	99.88	0.42
P01-W3-M1	Ligilactobacillus	Ligilactobacillus animalis	1837919	14	41.25	189580	57	6	1821	99.3	0
P01-W3-M2	Bifidobacterium	Bifidobacterium longum	2370596	29	59.95	138460	57	0	1944	100	1.38
P01-W3-M3	Escherichia	Escherichia flexneri	4666019	25	50.64	366611	77	6	4358	99.93	0.14
P01-W3-M4	Bifidobacterium	Bifidobacterium bifidum	2093049	17	62.96	215212	53	0	1718	98.16	0
P02-W1-M1	Staphylococcus	Staphylococcus epidermidis	2300665	63	32.08	58309	50	8	2086	98.69	0.59
P02-W1-M2	Bifidobacterium	Bifidobacterium bifidum	2211441	17	62.75	237055	53	2	1801	99.54	0
P02-W2-M1	Bifidobacterium	Bifidobacterium bifidum	2219676	20	62.75	237055	53	2	1811	99.54	0
P02-W2-M2	Staphylococcus	Staphylococcus epidermidis	2348871	59	32	75398	47	6	2143	99.25	0.14
P02-W3-M1	Staphylococcus	Staphylococcus epidermidis	2302403	78	31.99	58936	31	3	2090	98.69	0
P02-W3-M2	Bifidobacterium	Bifidobacterium longum	2242552	19	60.17	196785	57	0	1861	100	0
P02-W3-M3	Bifidobacterium	Bifidobacterium bifidum	2182823	25	62.88	140172	53	0	1786	99.54	0
P03-W1-M1	Escherichia	Escherichia coli	5260416	120	50.68	184434	80	6	4941	99.97	0.13
P03-W1-M2	Bifidobacterium	Bifidobacterium bifidum	2147280	13	62.84	237055	53	2	1753	99.54	0
P03-W2-M1	Bifidobacterium	Bifidobacterium bifidum	2211301	16	62.75	237054	53	2	1801	99.54	0
P03-W2-M2	Escherichia	Escherichia coli	4280358	579	51.2	10656	54	5	4015	95.24	0.2
P03-W3-M2	Bifidobacterium	Bifidobacterium longum	2164338	23	60.2	155257	55	1	1770	100	0
N03-W1-G5	Escherichia	Escherichia flexneri	4699567	121	50.63	127672	65	2	4374	99.67	0.19
P13-W1-G1	Escherichia	Escherichia coli	4932628	39	50.52	272731	63	3	4572	99.97	0.33
P13-W1-G2	Bifidobacterium	Bifidobacterium bifidum	2216996	24	62.76	236788	52	2	1804	99.54	0
P13-W3-G2	Staphylococcus	Staphylococcus haemolyticus	2363722	88	32.69	52063	59	4	2301	99.62	0.07
P04-W1-M1	Staphylococcus	Staphylococcus epidermidis	2407745	37	32.03	151910	57	4	2243	99.56	0
P04-W1-M2	Lactobacillus	Lactobacillus acidophilus	1926207	24	34.46	161565	46	1	1824	98.94	0
P04-W1-M3	Enterococcus	Enterococcus faecalis	2753479	25	37.53	155504	43	3	2615	99.63	0
P04-W2-M1	Cutibacterium	Cutibacterium avidum	2556917	213	63.42	22850	46	3	2381	97.7	0
P04-W2-M2	Bifidobacterium	Bifidobacterium bifidum	2211638	16	62.75	237054	53	2	1801	99.54	0
P04-W2-M3	Streptococcus	Streptococcus salivarius	2177021	35	39.8	132377	32	2	1967	99.9	0.15
P04-W2-M4	Streptococcus	Streptococcus agalactiae	1941745	21	35.1	112180	25	1	1890	100	0.18
P04-W2-M5	Enterococcus	Enterococcus faecalis	2779023	33	37.53	156069	47	2	2652	99.63	0
P13-W1-G3	Staphylococcus	Staphylococcus haemolyticus	2374722	97	32.68	51138	59	3	2313	99.62	0.07
P13-W1-G4	Bifidobacterium	Bifidobacterium bifidum	2217114	23	62.76	236788	52	2	1803	99.54	0
P04-W3-M1	Streptococcus	Streptococcus agalactiae	1951535	19	35.07	187380	25	1	1898	100	0
P04-W3-M2	Bifidobacterium	Bifidobacterium longum	2341451	27	59.97	196327	60	0	1922	100	1.38
P04-W3-M3	Enterococcus	Enterococcus faecalis	2795334	35	37.47	155006	42	2	2679	99.63	0
P04-W3-M4	Streptococcus	Streptococcus salivarius	2155216	35	39.88	132377	41	2	1940	99.46	0.15
P04-W3-M5	Bifidobacterium	Bifidobacterium bifidum	2134351	22	62.92	198218	51	0	1753	98.16	0
P04-W3-G1	Bifidobacterium	Bifidobacterium bifidum	2216021	26	62.77	236788	53	2	1803	99.54	0
P04-W1-G3	Enterococcus	Enterococcus faecalis	2970979	56	37.26	167309	50	3	2863	99.63	0
P04-W1-G4	Bifidobacterium	Bifidobacterium longum	2336067	33	60.11	237530	57	2	1910	100	0
P11-W1-G1	Staphylococcus	Staphylococcus epidermidis	2580832	71	31.87	78371	46	4	2423	99.81	0.09
P11-W3-G1	Escherichia	Escherichia coli	5066832	102	50.43	213688	60	2	4683	99.97	0.08
P11-W3-G2	Enterococcus	Enterococcus faecalis	2939692	67	37.37	146547	39	3	2813	99.63	0
P05-W1-M1	Staphylococcus	Staphylococcus epidermidis	2401320	39	31.96	102811	49	5	2187	99.67	0
P05-W1-M2	Bifidobacterium	Bifidobacterium bifidum	2236276	109	62.64	31685	53	0	1857	98.5	0
P05-W1-M3	Granulicatella	N/A	1765348	23	39.15	124137	32	1	1682	99.45	0.82
P05-W1-M4	Streptococcus	N/A	1947899	338	42.04	8393	26	1	1817	94.41	1.98
P05-W2-M1	Staphylococcus	Staphylococcus epidermidis	2428097	82	31.99	44892	30	4	2256	99.67	0.32
P05-W2-M2	Bifidobacterium	Bifidobacterium bifidum	2211303	16	62.75	237054	53	2	1801	99.54	0
P11-W1-G2	Staphylococcus	Staphylococcus haemolyticus	2421375	90	32.67	52524	58	2	2374	99.62	0
P11-W1-G3	Staphylococcus	Staphylococcus haemolyticus	2391611	90	32.65	52544	58	4	2312	99.48	0
N19-W3-G3	Escherichia	Escherichia coli	5186048	107	50.31	220895	57	2	4841	99.97	0.11
P11-W3-G3	Staphylococcus	Staphylococcus epidermidis	2568547	60	31.94	77590	46	4	2407	99.1	0.03
P10-W3-G2	Staphylococcus	Staphylococcus haemolyticus	2429847	82	32.69	61169	58	2	2379	99.62	0
P11-W3-G4	Citrobacter	Citrobacter freundii	4976256	63	51.99	169931	59	2	4698	99.57	0.05
P11-W1-G4	Staphylococcus	Staphylococcus haemolyticus	2425231	88	32.66	57310	58	2	2376	99.62	0
P11-W1-G5	Staphylococcus	Staphylococcus haemolyticus	2388857	85	32.64	56075	58	4	2315	99.48	0.07
P11-W1-G6	Staphylococcus	Staphylococcus haemolyticus	2342699	84	32.6	56721	39	4	2278	99.48	0
P05-W3-M1	Enterococcus	Enterococcus faecalis	2701519	80	37.66	60983	46	1	2584	99.53	0.56
P05-W3-M2	Bifidobacterium	Bifidobacterium bifidum	2195033	16	62.88	237054	53	2	1792	99.54	0
P05-W3-M3	Staphylococcus	Staphylococcus epidermidis	2438662	65	31.93	62432	57	4	2262	99.06	0
P05-W3-M4	Lacticaseibacillus	Lacticaseibacillus rhamnosus	2767721	56	46.84	73298	46	2	2583	99.46	0
P05-W3-M5	Lactobacillus	Lactobacillus acidophilus	1846443	166	34.44	16629	33	0	1724	93.26	0.34
P06-W1-M1	Lactobacillus	Lactobacillus acidophilus	1945200	21	34.51	167613	39	1	1840	98.94	0
P06-W1-M2	Bifidobacterium	Bifidobacterium bifidum	2209764	16	62.76	237055	53	2	1800	99.54	0
P06-W1-M3	Staphylococcus	Staphylococcus warneri	2480176	29	32.53	147136	38	2	2337	99.58	2.25
P06-W2-M1	Enterococcus	Enterococcus lactis	2595286	50	38.23	81120	33	3	2499	98.11	0.38
P06-W2-M3	Bifidobacterium	Bifidobacterium bifidum	2213145	18	62.75	237054	53	2	1803	99.54	0
P06-W3-M1	Bifidobacterium	Bifidobacterium bifidum	2177839	20	62.89	154509	55	2	1780	99.54	0
P06-W3-M2	Bifidobacterium	Bifidobacterium longum	2181683	33	60.16	85167	56	0	1796	100	0
P07-W1-M2	Bifidobacterium	Bifidobacterium bifidum	2211137	17	62.76	237054	53	2	1802	99.54	0
P07-W1-M3	Lactobacillus	Lactobacillus acidophilus	1950347	22	34.49	167613	45	1	1847	98.94	0
P07-W2-M1	Enterococcus	Enterococcus faecalis	2900087	43	37.43	113617	48	0	2789	99.63	0
P07-W2-M2	Klebsiella	Klebsiella aerogenes	5113768	34	55.06	252367	64	4	4783	99.4	0.37
P07-W2-M3	Bifidobacterium	Bifidobacterium bifidum	2191307	16	62.88	237054	53	2	1786	99.54	0
P07-W3-M1	Clostridium	Clostridium perfringens	3204570	37	28.1	152946	57	4	2829	99.19	0
P07-W3-M2	Bifidobacterium	Bifidobacterium breve	2183245	12	58.49	237199	53	0	1822	99.77	0.12
P07-W3-M3	Clostridium	Clostridium paraputrificum	3427611	625	29.67	7215	33	7	3239	96.24	0.54
P07-W3-M4	Enterococcus	Enterococcus faecalis	2795951	49	37.51	132468	39	2	2684	99.63	0
P07-W3-M5	Bifidobacterium	Bifidobacterium bifidum	2108494	31	63.05	125739	51	0	1721	96.08	0.12
P07-W3-M6	Klebsiella	Klebsiella aerogenes	5252963	33	54.98	270934	70	4	4885	100	0.93
P07-W3-M7	Staphylococcus	Staphylococcus haemolyticus	2324933	128	32.7	30894	52	4	2266	96.05	0.85
P07-W3-M8	Enterococcus	Enterococcus faecium	2617913	113	38	49578	23	2	2443	99.25	0.5
P08-W1-M1	Staphylococcus	Staphylococcus haemolyticus	2427124	237	32.7	15216	25	2	2378	99.47	0.8
P08-W1-M2	Staphylococcus	Staphylococcus epidermidis	2413014	43	32.03	122480	56	3	2278	99.81	0.07
P08-W1-M3	Bifidobacterium	Bifidobacterium bifidum	2187778	16	62.88	237055	53	2	1783	99.54	0
P08-W2-M1	Staphylococcus	Staphylococcus epidermidis	2406253	36	32.03	122733	37	2	2271	99.81	0
P08-W2-M3	Enterococcus	Enterococcus faecalis	2747690	32	37.65	158963	40	2	2606	99.63	0
P08-W2-M4	Bifidobacterium	Bifidobacterium bifidum	2210365	16	62.75	237054	53	2	1798	99.54	0
P08-W3-M2	Staphylococcus	Staphylococcus epidermidis	2326715	52	32	83017	25	3	2156	99.25	0
P08-W3-M3	Bifidobacterium	Bifidobacterium bifidum	2189341	16	62.87	237054	53	2	1785	99.54	0
P08-W3-M4	Enterococcus	Enterococcus faecalis	2766981	281	37.44	14397	20	1	2613	97.69	1.06
P09-W2-M1	Enterobacter	Enterobacter hormaechei	4662741	48	55.19	161282	68	7	4405	99.87	0.53
P09-W2-M2	Bifidobacterium	Bifidobacterium breve	2231713	46	58.43	68521	53	0	1911	97.87	0.35
P09-W2-M3	Enterococcus	Enterococcus faecalis	3145918	91	37.27	72246	50	3	3006	99.63	0
P09-W2-M4	Bifidobacterium	Bifidobacterium bifidum	2186410	15	62.88	237055	52	2	1780	99.54	0
P09-W3-M1	Klebsiella	Klebsiella grimontii	5295119	374	56.18	24553	62	6	4950	96.94	0.48
P09-W3-M2	Serratia	Serratia marcescens	5209245	30	59.42	317734	79	5	4803	99.86	1
P09-W3-M3	Bifidobacterium	Bifidobacterium bifidum	2148928	28	63.01	130026	52	0	1757	97.93	0.12
P09-W3-M4	Bifidobacterium	Bifidobacterium breve	2341298	33	58.36	115762	53	0	1979	100	1.73
P09-W3-M5	Limosilactobacillus	Limosilactobacillus fermentum	1738198	307	53.02	8286	30	1	1697	96.76	3.44
P09-W3-M6	Enterococcus	Enterococcus faecalis	2996737	93	37.32	55207	49	2	2848	99.25	0
P04-W3-G2	Enterococcus	Enterococcus faecalis	2986488	51	37.22	191123	50	3	2877	99.63	0
P11-W3-G5	Staphylococcus	Staphylococcus epidermidis	2494705	85	31.9	62631	24	4	2322	99.61	0
P11-W3-G6	Staphylococcus	Staphylococcus epidermidis	2485842	77	31.93	63213	43	2	2313	99.61	0
P11-W3-G7	Staphylococcus	Staphylococcus epidermidis	2457541	91	31.94	54808	40	2	2285	99.05	0
P10-W1-M1	Staphylococcus	Staphylococcus haemolyticus	2411423	61	32.68	71528	58	5	2350	99.62	0
P10-W2-M1	Enterococcus	Enterococcus faecalis	2630402	760	37.41	4790	29	3	2418	90.5	2.53
P10-W2-M2	Bifidobacterium	Bifidobacterium bifidum	2181962	44	62.79	99583	52	0	1791	98.27	1.27
P10-W2-M3	Escherichia	Escherichia coli	4812200	44	50.73	214820	74	7	4422	99.97	0.21
P10-W2-M4	Bifidobacterium	Bifidobacterium breve	2240741	8	58.65	492281	54	0	1847	99.08	0.46
N19-W3-G4	Proteus	Proteus mirabilis	3905712	158	38.88	48608	59	3	3539	100	0
P05-W3-G2	Bifidobacterium	Bifidobacterium bifidum	2215107	27	62.77	144308	52	2	1802	99.54	0
P05-W3-G3	Staphylococcus	Staphylococcus epidermidis	2434232	74	32.08	64627	45	4	2270	99.81	0.06
P10-W3-G3	Escherichia	Escherichia coli	4958718	89	50.75	196909	62	2	4565	99.97	0.36
P10-W3-G4	Enterococcus	Enterococcus faecalis	2934545	67	37.36	109905	40	3	2820	99.63	0
P10-W3-G5	Enterococcus	Enterococcus faecalis	2937578	65	37.34	122038	40	3	2827	99.63	0
P05-W3-G4	Staphylococcus	Staphylococcus epidermidis	2427250	75	32.08	79991	45	4	2260	99.81	0.06
P05-W3-G5	Enterococcus	Enterococcus faecalis	3026951	76	37.36	125872	50	3	2916	99.63	0
P05-W3-G6	Staphylococcus	Staphylococcus epidermidis	2421604	65	32.08	60850	44	2	2262	99.81	0.06
P10-W3-M1	Escherichia	Escherichia coli	4597346	349	50.86	23304	62	5	4253	97.01	0.25
P10-W3-M2	Bifidobacterium	Bifidobacterium breve	2254190	12	58.58	274395	54	0	1860	100	0
P10-W3-M3	Bifidobacterium	Bifidobacterium bifidum	2163346	25	62.89	125699	53	0	1774	99.31	0
P05-W3-G7	Bifidobacterium	Bifidobacterium bifidum	2216117	24	62.76	215642	52	2	1801	99.54	0
P05-W1-G1	Bifidobacterium	Bifidobacterium bifidum	2263018	57	62.61	107350	53	2	1853	99.54	0
N10-W1-G1	Staphylococcus	Staphylococcus haemolyticus	2485115	137	32.67	35022	58	2	2457	99.05	0.07
P05-W3-G8	Staphylococcus	Staphylococcus epidermidis	2437947	59	31.91	69225	31	4	2263	99.11	0.34
N03-W1-G6	Bifidobacterium	Bifidobacterium breve	2374502	28	58.88	224552	52	2	2047	100	0
P05-W1-G2	Bifidobacterium	Bifidobacterium bifidum	2263419	54	62.61	103488	53	2	1853	99.54	0
P11-W1-M1	Staphylococcus	Staphylococcus epidermidis	2326556	32	31.93	127675	30	2	2162	97.02	0.02
P11-W1-M2	Staphylococcus	Staphylococcus haemolyticus	2481155	96	32.59	62404	55	3	2423	99.62	0.02
P11-W1-M3	Bifidobacterium	Bifidobacterium bifidum	2211441	17	62.75	237054	53	2	1801	99.54	0
P11-W1-M4	Enterococcus	Enterococcus faecalis	2881148	705	37.19	5813	30	4	2713	91.37	0.97
P11-W2-M1	Bifidobacterium	Bifidobacterium breve	2209734	14	58.53	236402	53	0	1819	99.77	0
P11-W2-M3	Bifidobacterium	Bifidobacterium bifidum	2173447	27	62.88	129969	53	0	1780	99.31	0.12
P10-W3-G6	Escherichia	Escherichia coli	4970579	110	50.76	238962	70	3	4555	99.97	0.21
P05-W1-G3	Staphylococcus	Staphylococcus epidermidis	2456623	65	31.93	82730	46	2	2239	99.67	0.06
P05-W1-G4	Staphylococcus	Staphylococcus epidermidis	2459267	57	31.92	91446	46	2	2242	99.39	0.06
P10-W3-G7	Bifidobacterium	Bifidobacterium breve	2259630	17	58.58	357341	52	2	1861	100	0
P05-W1-G5	Staphylococcus	Staphylococcus epidermidis	2458472	61	31.91	90965	31	4	2248	99.67	0.06
P05-W3-G9	Enterococcus	Enterococcus faecalis	3028191	78	37.36	150814	50	3	2907	99.53	0
N10-W3-G1	Staphylococcus	Staphylococcus epidermidis	2462158	53	32	88447	46	4	2292	99.81	0
P11-W3-M1	Escherichia	Escherichia coli	4657072	33	50.68	214498	61	7	4309	99.97	0.04
P11-W3-M2	Bifidobacterium	Bifidobacterium breve	2246057	19	58.55	261253	54	0	1861	100	0.12
P11-W3-M3	Bifidobacterium	Bifidobacterium bifidum	2179529	34	62.88	106855	53	0	1786	99.31	0.12
P11-W3-M4	Enterococcus	Enterococcus faecalis	3006126	68	37.37	99983	43	3	2898	99.63	0
P11-W3-M5	Staphylococcus	Staphylococcus epidermidis	2241675	430	31.96	6532	18	4	2016	90.02	2.52
P12-W1-M1	Enterococcus	Enterococcus faecalis	2714162	322	37.57	13903	41	1	2537	95.72	0.96
P12-W1-M2	Staphylococcus	Staphylococcus haemolyticus	2292432	59	32.74	73445	49	4	2233	95.38	0.02
P12-W1-M3	Staphylococcus	Staphylococcus epidermidis	2416580	40	32.05	88507	27	5	2231	99.81	4.75
P12-W1-M4	Bifidobacterium	Bifidobacterium bifidum	2036767	508	62.82	5581	49	0	1844	92.57	2.4
P12-W2-M1	Enterococcus	Enterococcus faecalis	2952002	53	37.34	99989	36	3	2833	99.63	0
P12-W2-M2	Bifidobacterium	Bifidobacterium breve	2242481	19	58.55	236402	54	0	1857	100	0.12
P12-W2-M3	Bifidobacterium	Bifidobacterium bifidum	2175291	29	62.89	129969	53	0	1781	99.31	0.12
P05-W1-G6	Staphylococcus	Staphylococcus epidermidis	2458952	60	31.92	90898	46	2	2235	99.67	0.06
P10-W3-G8	Enterococcus	Enterococcus faecalis	2946772	63	37.29	151027	40	3	2840	99.63	0
P10-W3-G9	Enterococcus	Enterococcus faecalis	2947509	63	37.3	129145	40	3	2839	99.63	0
P10-W1-G2	Staphylococcus	Staphylococcus haemolyticus	2412656	100	32.71	50541	57	2	2360	99.39	0
P13-W2-M1	Enterobacter	Enterobacter hormaechei	4733648	45	55.2	192339	71	6	4454	99.87	0.54
P13-W2-M2	Bifidobacterium	Bifidobacterium bifidum	2188930	16	62.87	237054	52	2	1783	99.54	0
P13-W2-M3	Bifidobacterium	Bifidobacterium breve	2215876	57	58.56	61795	50	0	1907	96.89	0.29
P13-W2-M5	Enterococcus	Enterococcus faecalis	2845297	60	37.47	81094	37	2	2693	99.63	0
P13-W2-M6	Limosilactobacillus	Limosilactobacillus fermentum	1664146	363	52.49	6944	31	1	1615	90.57	0.87
P10-W1-G3	Staphylococcus	Staphylococcus haemolyticus	2424387	81	32.69	61389	58	2	2380	99.62	0
P10-W1-G4	Staphylococcus	Staphylococcus haemolyticus	2427412	99	32.67	54493	32	2	2379	99.62	0.07
P13-W3-M1	Bifidobacterium	Bifidobacterium breve	2224137	19	58.52	236402	54	0	1846	100	0.12
P13-W3-M2	Enterococcus	Enterococcus faecalis	2875996	36	37.56	129517	40	0	2714	98.13	0
P13-W3-M3	Bifidobacterium	Bifidobacterium bifidum	2200934	35	62.88	129969	53	0	1797	99.31	0.12
P13-W3-M4	Enterobacter	Enterobacter hormaechei	4831302	101	55.36	106031	72	7	4547	99.47	0.38
P14-W1-M1	Bifidobacterium	Bifidobacterium breve	2255047	22	58.58	189303	54	0	1867	100	0.12
P14-W1-M2	Bifidobacterium	Bifidobacterium bifidum	2191080	27	62.77	125922	53	0	1789	99.31	0.12
P14-W2-M1	Bifidobacterium	Bifidobacterium bifidum	2131869	24	62.98	129968	53	0	1749	97.93	0.12
P15-W2-M1	Parabacteroides	Parabacteroides distasonis	5284650	94	45	118509	64	7	4440	99.42	0.51
P15-W2-M3	Bifidobacterium	Bifidobacterium breve	2251984	21	58.58	189303	54	0	1863	100	0.12
P15-W2-M4	Bifidobacterium	Bifidobacterium bifidum	2189865	31	62.89	125436	53	0	1800	99.31	0.81
P15-W2-M5	Citrobacter	Citrobacter murliniae	4968152	59	50.61	174015	72	3	4532	99.12	1.46
P15-W2-M6	Klebsiella	Klebsiella grimontii	5430871	305	56.43	31154	54	3	5065	94.73	0.34
P15-W3-M2	Klebsiella	Klebsiella pneumoniae	5047583	54	57.63	150344	74	4	4737	100	0.1
P15-W3-M3	Bifidobacterium	Bifidobacterium bifidum	2163203	28	62.72	132431	53	0	1775	98.85	1.73
P15-W3-M4	Bifidobacterium	Bifidobacterium breve	2242502	8	58.65	491656	54	0	1850	99.08	0.46
P15-W3-M5	Parabacteroides	Parabacteroides distasonis	5333420	119	45.05	102157	74	10	4474	99.42	0.13
