## Supplementary File 2 for "Impact of early life antibiotic and probiotic treatment on gut microbiome and resistome of very-low-birth-weight preterm infants"

### Sheet: Sheet1
Individuals	Group	Antibiotic	Delivery Mode	Gender	Gestational Age
N01	Non-probiotic	No	CS	Female	28 + 2
N02	Non-probiotic	No	CS	Female	30 + 0
N03	Non-probiotic	No	NVD	Male	31 + 0
N04	Non-probiotic	No	CS	Female	28 + 3
N05	Non-probiotic	No	CS	Female	28 + 3
N06	Non-probiotic	No	CS	Female	28 + 2
N07	Non-probiotic	No	CS	Female	28 + 2
N08	Non-probiotic	No	CS	Male	28 + 2
N09	Non-probiotic	No	CS	Female	30 + 2
N10	Non-probiotic	Yes	NVD	Female	28 + 4
N11	Non-probiotic	Yes	CS	Male	29 + 4
N12	Non-probiotic	Yes	NVD	Female	31 + 0
N13	Non-probiotic	Yes	NVD	Female	31 + 0
N14	Non-probiotic	Yes	CS	Female	28 + 1
N15	Non-probiotic	Yes	CS	Female	28 + 6
N16	Non-probiotic	Yes	CS	Male	29 + 1
N17	Non-probiotic	Yes	CS	Male	29 + 1
N18	Non-probiotic	Yes	CS	Male	30 + 3
N19	Non-probiotic	No	CS	Female	28 + 3
P01	Probiotic	Yes	NVD	Female	29 + 4
P02	Probiotic	Yes	NVD	Male	30 +1
P03	Probiotic	Yes	NVD	Male	30 + 1
P04	Probiotic	No	CS	Female	33 + 0
P05	Probiotic	No	CS	Female	30 + 0
P06	Probiotic	Yes	NVD	Male	30 + 0
P07	Probiotic	Yes	NVD	Female	30 + 0
P08	Probiotic	Yes	CS	Male	31 + 0
P09	Probiotic	Yes	CS	Male	30 + 0
P10	Probiotic	Yes	CS	Male	31 + 0
P11	Probiotic	Yes	NVD	Male	27 + 0
P12	Probiotic	Yes	NVD	Male	27 + 0
P13	Probiotic	No	CS	Female	30 + 0
P14	Probiotic	Yes	CS	Male	30 + 0
P15	Probiotic	Yes	NVD	Male	25 + 5
