## Supplementary File 3 for "Impact of early life antibiotic and probiotic treatment on gut microbiome and resistome of very-low-birth-weight preterm infants"

### Sheet: Sheet1
SampleID	Week	Group	Antibiotic	Individuals	Gestational Age	SangerID_fastq	Co-assembly-size (bp)	Fastq size (bp)	Reads no.
N01-W1	1	Non-probiotic	No	N01	28	21989_5#22	7609751	915183638	7322488
N01-W2	2	Non-probiotic	No	N01	28	21989_5#23	18577351	601816054	4815411
N01-W3	3	Non-probiotic	No	N01	28	21989_5#24	20606965	662287181	5299328
N02-W1	1	Non-probiotic	No	N02	30	22027_2#27	13608064	802569255	6422548
N02-W2	2	Non-probiotic	No	N02	30	22027_2#28	19384314	715189585	5722386
N02-W3	3	Non-probiotic	No	N02	30	22027_2#29	20488285	774303117	6195104
N03-W1	1	Non-probiotic	No	N03	31	21989_5#13	25482510	670394129	5363777
N03-W2	2	Non-probiotic	No	N03	31	21989_5#14	34344905	671248479	5370137
N03-W3	3	Non-probiotic	No	N03	31	21989_5#15	32419369	814009709	6512697
N04-W1	1	Non-probiotic	No	N04	28	21989_5#19	9799227	551137760	4409309
N04-W2	2	Non-probiotic	No	N04	28	21989_5#20	21077076	578254129	4626418
N04-W3	3	Non-probiotic	No	N04	28	21989_5#21	20745925	611494501	4892857
N05-W1	1	Non-probiotic	No	N05	28	21989_5#16	8283016	783343560	6266981
N05-W2	2	Non-probiotic	No	N05	28	21989_5#17	17990311	640478918	5124157
N05-W3	3	Non-probiotic	No	N05	28	21989_5#18	20813184	640256426	5122651
N06-W1	1	Non-probiotic	No	N06	28	22027_2#25	7968087	705235083	5642083
N06-W2	2	Non-probiotic	No	N06	28	22027_2#26	12621174	630763071	5046305
N07-W1	1	Non-probiotic	No	N07	28	22027_2#17	7724846	575617329	4605059
N07-W2	2	Non-probiotic	No	N07	28	22027_2#18	12856300	630560328	5044627
N08-W1	1	Non-probiotic	No	N08	28	22027_2#7	10359068	657175471	5257607
N08-W2	2	Non-probiotic	No	N08	28	22027_2#8	10080302	670213690	5361856
N09-W2	2	Non-probiotic	No	N09	30	22027_2#12	19045231	642416787	5140036
N09-W3	3	Non-probiotic	No	N09	30	22027_2#13	21220155	680250224	5443294
N10-W1	1	Non-probiotic	Yes	N10	28	21989_5#10	7980317	729276007	5836450
N10-W2	2	Non-probiotic	Yes	N10	28	21989_5#11	14317636	597650938	4781982
N10-W3	3	Non-probiotic	Yes	N10	28	21989_5#12	21347968	674065018	5393287
N11-W1	1	Non-probiotic	Yes	N11	29	21989_5#7	8340056	783100461	6265647
N11-W2	2	Non-probiotic	Yes	N11	29	21989_5#8	8331044	970774530	7770058
N11-W3	3	Non-probiotic	Yes	N11	29	21989_5#9	13193701	572079649	4577229
N12-W1	1	Non-probiotic	Yes	N12	31	21989_5#4	12529123	671353774	5371195
N12-W2	2	Non-probiotic	Yes	N12	31	21989_5#5	23225516	666799355	5334718
N12-W3	3	Non-probiotic	Yes	N12	31	21989_5#6	39572679	727677723	5821818
N13-W1	1	Non-probiotic	Yes	N13	31	22027_2#4	15471737	589786954	4718599
N13-W2	2	Non-probiotic	Yes	N13	31	22027_2#5	33626040	647514969	5180685
N13-W3	3	Non-probiotic	Yes	N13	31	22027_2#6	32882208	606844894	4855104
N14-W1	1	Non-probiotic	Yes	N14	28	22027_2#1	10364514	765761171	6128286
N14-W2	2	Non-probiotic	Yes	N14	28	22027_2#2	22164494	689526943	5518168
N14-W3	3	Non-probiotic	Yes	N14	28	22027_2#3	10146706	135825232	1086922
N15-W1	1	Non-probiotic	Yes	N15	28	21989_5#1	10428659	603627539	4829490
N15-W2	2	Non-probiotic	Yes	N15	28	21989_5#2	18247396	615470443	4924313
N15-W3	3	Non-probiotic	Yes	N15	28	21989_5#3	21726233	663295465	5306893
N16-W1	1	Non-probiotic	Yes	N16	29	22027_2#22	30925188	730785442	5847525
N16-W2	2	Non-probiotic	Yes	N16	29	22027_2#23	13614643	606728807	4854180
N16-W3	3	Non-probiotic	Yes	N16	29	22027_2#24	20409507	588230728	4706369
N17-W1	1	Non-probiotic	Yes	N17	29	22027_2#14	17315401	703468446	5629186
N17-W2	2	Non-probiotic	Yes	N17	29	22027_2#15	14759083	572100896	4577155
N17-W3	3	Non-probiotic	Yes	N17	29	22027_2#16	18434394	696626875	5573998
N18-W1	1	Non-probiotic	Yes	N18	30	22027_2#9	11063359	550376460	4403326
N18-W2	2	Non-probiotic	Yes	N18	30	22027_2#10	18605674	650822951	5207123
N18-W3	3	Non-probiotic	Yes	N18	30	22027_2#11	22342830	632134738	5057560
N19-W1	1	Non-probiotic	No	N19	28	22027_2#19	8213574	649892205	5199885
N19-W2	2	Non-probiotic	No	N19	28	22027_2#20	8215034	627398277	5019729
N19-W3	3	Non-probiotic	No	N19	28	22027_2#21	8229274	692150688	5538072
P01-W2	2	Probiotic	Yes	P01	29	22027_2#41	14066815	850256862	6805178
P01-W3	3	Probiotic	Yes	P01	29	22027_2#42	12433688	794176015	6357177
P02-W1	1	Probiotic	Yes	P02	30	22027_2#35	5536821	620259314	4962493
P02-W2	2	Probiotic	Yes	P02	30	22027_2#36	4997375	660414277	5283675
P02-W3	3	Probiotic	Yes	P02	30	22027_2#37	7780244	665523380	5324476
P03-W1	1	Probiotic	Yes	P03	30	22027_2#38	7550813	731340356	5852395
P03-W2	2	Probiotic	Yes	P03	30	22027_2#39	7419412	638454260	5113962
P03-W3	3	Probiotic	Yes	P03	30	22027_2#40	8997480	352711235	2824830
P04-W1	1	Probiotic	No	P04	33	21989_5#34	7579028	854728080	6839315
P04-W2	2	Probiotic	No	P04	33	21989_5#35	12647161	792793855	6349696
P04-W3	3	Probiotic	No	P04	33	21989_5#36	18689202	685916987	5489103
P05-W1	1	Probiotic	No	P05	30	21989_5#37	9021616	664752919	5318432
P05-W2	2	Probiotic	No	P05	30	21989_5#38	5465262	756697052	6058775
P05-W3	3	Probiotic	No	P05	30	21989_5#39	13354168	758876849	6074043
P06-W1	1	Probiotic	Yes	P06	30	22027_2#32	12144206	704288925	5635101
P06-W2	2	Probiotic	Yes	P06	30	22027_2#33	9809614	826283274	6615393
P06-W3	3	Probiotic	Yes	P06	30	22027_2#34	8421591	305762145	2449499
P07-W1	1	Probiotic	Yes	P07	30	21989_5#32	25284876	732593971	5861895
P07-W2	2	Probiotic	Yes	P07	30	21989_5#31	13237871	648789796	5191829
P07-W3	3	Probiotic	Yes	P07	30	21989_5#33	26711938	719129837	5754458
P08-W1	1	Probiotic	Yes	P08	31	21989_5#25	16133759	567949502	4543911
P08-W2	2	Probiotic	Yes	P08	31	21989_5#26	10028145	553110333	4425320
P08-W3	3	Probiotic	Yes	P08	31	21989_5#27	12277256	515671590	4125600
P09-W2	2	Probiotic	Yes	P09	30	22027_2#45	15104570	763525908	6108575
P09-W3	3	Probiotic	Yes	P09	30	22027_2#46	28887906	725304899	5803173
P10-W1	1	Probiotic	Yes	P10	31	21989_5#28	2557463	938925991	7514917
P10-W2	2	Probiotic	Yes	P10	31	21989_5#29	12350361	596926208	4776670
P10-W3	3	Probiotic	Yes	P10	31	21989_5#30	9853988	832328992	6665330
P11-W1	1	Probiotic	Yes	P11	27	21989_5#42	10467696	606887697	4856157
P11-W2	2	Probiotic	Yes	P11	27	21989_5#43	7397560	706768187	5657447
P11-W3	3	Probiotic	Yes	P11	27	21989_5#44	15201349	634870724	5079729
P12-W1	1	Probiotic	Yes	P12	27	21989_5#45	10038236	974856052	7802173
P12-W2	2	Probiotic	Yes	P12	27	21989_5#46	8378268	590131062	4721325
P13-W2	2	Probiotic	No	P13	30	21989_5#40	18151124	626037351	5008606
P13-W3	3	Probiotic	No	P13	30	21989_5#41	15298811	577914408	4623632
P14-W1	1	Probiotic	Yes	P14	30	22027_2#43	5126058	575964987	4607928
P14-W2	2	Probiotic	Yes	P14	30	22027_2#44	10620926	610639342	4887496
P15-W2	2	Probiotic	Yes	P15	25	22027_2#30	34648297	688959085	5512019
P15-W3	3	Probiotic	Yes	P15	25	22027_2#31	17819699	633508110	5068300
